# Rational design of a SOCS1-edited tumor infiltrating lymphocyte therapy for solid tumors using CRISPR/Cas9 screens

**DOI:** 10.1101/2023.09.05.555798

**Authors:** Michael R. Schlabach, Sharon Lin, Zachary Collester, Christopher Wrocklage, Sol Shenker, Conor Calnan, Tianlei Xu, Hugh Gannon, Leila Williams, Frank Thompson, Paul Dunbar, Robert A. LaMothe, Tracy E. Garrett, Nick Colletti, Anja F. Hohmann, Noah Tubo, Caroline Bullock, Isabelle Le Mercier, Katri Sofjan, Jason J. Merkin, Sean Keegan, Gregory V. Kryukov, Caroline Dugopolski, Frank Stegmeier, Karrie Wong, Fiona A. Sharp, Louise Cadzow, Micah J. Benson

**Affiliations:** KSQ Therapeutics, 4 Maguire Road, Lexington, MA 02421

## Abstract

Cell therapies such as Tumor Infiltrating Lymphocyte (TIL) therapy have shown promise in the treatment of patients with refractory solid tumors, with improvement in response rates and durability of responses nevertheless sought. To identify targets capable of enhancing the anti-tumor activity of T cell therapies, large-scale in vitro and in vivo CRISPR/Cas9 screens were performed, with the suppressor of cytokine signaling 1 (SOCS1) gene identified as a top T cell-enhancing target. In murine CD8 T cell therapy models, SOCS1 served as a critical checkpoint in restraining the accumulation of T central memory cells in lymphoid organs as well as intermediate (Tex^int^) and effector (Tex^eff^) exhausted T cell subsets derived from progenitor exhausted T cell (Tex^prog^) cells in tumors. A comprehensive CRISPR tiling screen of the *SOCS1* coding region identified sgRNAs targeting the SH2 domain of SOCS1 as the most potent, with a sgRNA with minimal off-target cut sites used to manufacture KSQ-001, an engineered TIL therapy with SOCS1 inactivated by CRISPR/Cas9. KSQ-001 possessed increased responsiveness to cytokine signals and enhanced in vivo anti-tumor function in mouse models. These data demonstrate the use of CRISPR/Cas9 screens in the rational design of T cell therapies.
