## Supporting Data Values for "Rational design of a SOCS1-edited tumor infiltrating lymphocyte therapy for solid tumors using CRISPR/Cas9 screens"

### Sheet: Figure 2
Figure 2A	B16-Ova Tumor Volume mm3
	Treatment Group:	sgOlf										sgSocs1										sgPD-1
	Mouse Number:	1	2	3	4	5	6	7	8	9	10	1	2	3	4	5	6	7	8	9	10	1	2	3	4	5	6	7	8	9	10
	Measurement Day
	0	102.1	119.1	121.9	128.2	130.9	137	143	145.6	155.7	165.1	103.7	111.1	122.1	128.4	131.1	137.1	143.1	146.8	155.8	165.2	105.7	116.3	119.9	123.9	129.1	138.4	143.6	152	158.2	168
	2	168.79	158.63	155.76	138.37	170.2	209.54	387.5	284.47	327.64	413.88	180.68	119.11	309.42	396.08	438.32	233.67	258.37	417.99	293.14	526.18	114.08	278.38	212.71	153.91	263.98	238.46	203.08	341.25	219.69	330.1
	6	276.99	193.19	226.37	225.74	300.52	247.25	631.97	433.03	559.48	537.74	260.09	227.28	333.22	430.62	536.66	268.87	432.74	453.99	354.81	625.25	60.92	185.32	239	195.49	312.76	271.91	332.48	316.56	239.94	331.71
	8	499.02	299.99	593	309.81	321.36	432.93	749.68	688.22	1099.96	571.14	170.58	0	236.74	207.96	159.02	73.89	183.97	149.75	127.15	272.94	97.69	114.98	199.08	72.97	249.67	276.62	158.48	239.93	143.16	71.52
	13	1068.95	503.73	1233.74	851.43	1163.78	559.89	1132.08	1434.09	2053.31	757.13	88.44	0	144.48	122.87	0	0	0	0	0	76.54	0	169.42	114.33	44.34	497.9	208.83	190.08	374.31	123.92	0
	16	2556.37	1804.5	2187.96	1411.73	1310.23	1832.03	1888.87	2744.01	3655.34	1796.25	88.73	0	137.28	98.5	0	0	0	0	0	65.47	0	310.34	0	186.32	859.56	133.86	226.09	110.61	136.84	105.97
	19											93.82	0	0	49.41	0	0	0	0	0	48.41	0	540.23	184.74	42.22	968.38	233.27	213.26	72.04	117.54	184.1
	23											234.8	111.21	134.15	0	0	0	0	0	0	139.72	0	842.3	270.87	0	1225.64	309.37	805.69	101.55	224.19	742.94
	27											121.77	0	0	0	0	0	0	0	0	0	0	1299.16	250.04	0	1749.01	720.17	1232.65	120.69	133.6	1103.33
	30											96.91	0	0	0	0	0	0	0	0	0	0	2601.98	616.44	0	2395.74	973.02	2279.89	205.03	184.52	2436.78
	33											86.76	0	0	0	0	0	0	0	0	0
	36											80.8	0	0	0	0	0	0	0	0	0
	40											0	0	0	0	0	0	0	0	0	0
	43											0	0	0	0	0	0	0	0	0	0
	47											0	0	0	0	0	0	0	0	0	0
	50											0	0	0	0	0	0	0	0	0	0
	54											0	0	0	0	0	0	0	0	0	0
	58											0	0	0	0	0	0	0	0	0	0
Figure 2B	B16-Ova Tumor Volume mm3
	Treatment Group:	Naïve B16-Ova Challenge										sgSocs1 Re-challenge
	Mouse Number:	1	2	3	4	5	6	7	8	9	10	1	2	3	4	5	6
	Measurement Day
	0	0	0	0	0	0	0	0	0	0	0	0	0	0	0	0	0
	3	0	0	0	0	0	0	0	0	0	0	0	0	0	0	0	0
	7	0	0	0	0	0	0	0	0	0	0	0	0	0	0	0	0
	11	0	0	0	0	0	0	0	0	0	0	0	0	0	0	0	0
	14	0	0	57.24	127.08	231.95	118.26	173.08	149.04	118.32	202.71	0	0	0	0	0	0
	18	0	0	236.86	170.72	181.41	124.97	100.76	190.57	181.68	450.66	0	0	0	0	0	0
	20											0	0	0	0	0	0
	25											0	0	0	0	0	0
	28											0	0	0	0	0	0
	34											0	0	0	0	0	0
	36											0	0	0	0	0	0
	39											0	0	0	0	0	0
	42											0	0	0	0	0	0
	45											0	0	0	0	0	0
	48											0	0	0	0	0	0
Figure 2C	Frequency of Va2/Vb5.1 in blood by FACS
	Treatment Group:	sgSocs1
	Mouse Number:	1	2	3	4	5	6
	Measurement Day
	-10	4.85	3.71	8.91	5.4	6.03	12.1
	4	3.47	7.9	11.8	7.3	6.75	16.3
	8	34.4	35.8	39.1	41.2	16.3	54.4
	15	15.7	19.3	21.5	22.3	10.1	31.1
	22	14.9	23.1	19.8	27.6	10.6	33.1
	36	16.2	18.1	20.1	19.2	12.2	32.7
	50	13.1	13.9	19.8	17.4	11.7	31
	66	21.5	16.6	26.2	19.6	14.4	37.2
	84	22.1	14.7	30.9	19.5	18.1	35.4
Figure 2D	Frequency of CD62L+CD44+ of OT1s by FACS							Frequency of CD62L-CD44+ of OT1s
	Treatment Group:	sgSocs1						Treatment Group:	sgSocs1
	Mouse Number:	1	2	3	4	5	6	Mouse Number:	1	2	3	4	5	6
	Measurement Day							Measurement Day
	-10	35.6	48.9	78.4	69.4	78	49.7	-10	41.4	26.7	9.26	13.5	11.9	46.1
	4	35.5	66.6	76.1	47.3	64.2	83.2	4	37.1	16.8	15.6	35.1	18.8	13.3
	8	15	5.94	14.6	4.26	20.6	12.3	8	83.4	92.1	83.8	93.7	72.6	86.8
	15	48.1	11.8	66.8	16.3	53.5	55.3	15	45.8	81	28.2	80.7	36.6	42.5
	22	45.6	15.1	62.8	19.5	56.4	55	22	48.1	80.9	34.7	76.9	32.8	42.4
	36	63.6	20.7	77	30.4	78	67.1	36	30.9	74.9	20	64.8	14.3	30.7
	50	59.6	35.3	82.5	42.3	72.7	77.5	50	31.3	57.7	12.7	52.6	19.1	20.2
	66	68.9	28.7	85.4	47.6	84.3	82.2	66	27.1	64.4	12.2	48.3	8.84	15.5
	84	85.9	52.3	92.5	50.2	85.9	81	84	10.3	44.1	5.52	45.6	8.44	17.6
Figure 2E	B16-Ova Tumor Volume mm3
	Treatment Group:	sgOlf									sgSocs1									sgPD-1
	Mouse Number:	1	2	3	4	5	6	7	8	9	1	2	3	4	5	6	7	8	9	1	2	3	4	5	6	7	8	9
	Measurement Day
	0	70.5	81	83.7	85.5	88.4	90.7	94	98.5	128.6	75.9	80.2	83.4	84.7	87.6	90.4	97.8	101.6	110	70.5	77.7	83.9	86	88.6	91	94.4	98.8	105.1
	4	103.88	105.72	122.06	118.68	113.87	135.71	110.41	124.15	132.64	79.13	103.39	102	132.76	124.91	149.24	174.68	102.75	110.53	111.18	143.72	126.17	128.38	107.08	124.9	101.35	142.93	124.98
	7	143.19	196.2	135.3	218.16	173.44	221.88	144.77	151.5	172.88	85.69	113.11	124.9	150.7	152.28	132.9	187.96	124.59	125.93	152.85	182.37	133.52	138.99	175.44	213.75	123.54	205.9	163.6
	11	236.59	241.89	207.09	284.78	286.41	346.8	265.53	258.09	287.4	96.93	131.26	172.4	180.29	156.16	154.53	263.71	122.06	242.07	242.63	211.99	181.3	231.95	276.15	312.17	199.15	321.94	218.81
	14	268.22	331.93	303.64	405.81	369.3	576.57	355.93	279.04	471.48	120.93	129.32	204.18	226.5	174.43	214.9	315.17	154.46	355.38	476.1	479.58	211.9	418.57	489.47	607.13	449.01	385.48	300.91
	18	502.92	590.31	600.88	803.64	730.49	945.94	482.57	436.73	974.21	202.59	306.81	340.22	329.08	437.78	283.88	515.61	219.91	748	632.07	508.7	293.11	659.43	585.89	728.24	569.95	991.04	574.16
	21	729.86	743.22	775.67	1155.46	1061.18	2280.79	1658.69	641.39	2296.97	376.58	518.54	492.54	500.89	778.75	379.69	681.89	345.77	1424.99	1128.17	1205.01	401.19	1025.83	1242.89	1402.22	1752.25	2438.48	793.59
	25	1873.97	2224.29	1836.52	2048.42	2449.42	2280.79	1658.69	1508.53	2296.97	376.58	592.13	991.97	1134.45	2333.73	379.69	2315.42	775.31	1424.99	1897.36	1942.21	401.19	1357.1	2425.7	2202.95	2473.68	2438.48	1070.56

### Sheet: Figure 3
Figure 3B	Frequency of Blood OT1s by FACS
	Treatment Group:	sgOlf					sgSocs1					sgPD-1
	Mouse Number:	1	2	3	4	5	1	2	3	4	5	1	2	3	4	5
		2.72	1.86	2.03	2.94	2.31	10.4	5.67	5.18	7.45	7.16	2.56	2.54	1.92	2.95	9.39
	Frequency of Spleen OT1s by FACS
	Treatment Group:	sgOlf					sgSocs1					sgPD-1
	Mouse Number:	1	2	3	4	5	1	2	3	4	5	1	2	3	4	5
		2.35	2.27	2.55	2.62	2	7.73	5.01	6.24	5.58	5.66	2.49	2.36	2.76	2.47	2.53
	Frequency of TDLN OT1s by FACS
	Treatment Group:	sgOlf					sgSocs1					sgPD-1
	Mouse Number:	1	2	3	4	5	1	2	3	4	5	1	2	3	4	5
		3.44	4.25	3.52	3.02	3.3	6.95	6.64	6.39	6.76	5.65	3.11	2.31	3.15	2.62	2.77
	Frequency of Tumor OT1s by FACS
	Treatment Group:	sgOlf					sgSocs1					sgPD-1
	Mouse Number:	1	2	3	4	5	1	2	3	4	5	1	2	3	4	5
		37.4	8.8	19.4	6.83	9.96	51.7	40.4	67.2	33.7	40.6	33	18.9	8.18	21	18.1
Figure 3B	Frequency of Spleen CD62L+CD44+ OT1s by FACS																Frequency of TDLN CD62L+CD44+ OT1s by FACS
	Treatment Group:	sgOlf					sgSocs1					sgPD-1					Treatment Group:	sgOlf					sgSocs1					sgPD-1
	Mouse Number:	1	2	3	4	5	1	2	3	4	5	1	2	3	4	5	Mouse Number:	1	2	3	4	5	1	2	3	4	5	1	2	3	4	5
		37.4	39	41.3	42.6	33.2	72.8	64.9	68.4	65.4	67.2	37.4	39.1	45	40.4	41.1		35.9	34.5	26.8	38.4	32.3	69.1	70.5	69.9	69.4	64.4	38.2	37.6	39.5	40.2	43
	Frequency of Spleen CD62L+CD44- OT1s by FACS																Frequency of TDLN CD62L+CD44- OT1s by FACS
	Treatment Group:	sgOlf					sgSocs1					sgPD-1					Treatment Group:	sgOlf					sgSocs1					sgPD-1
	Mouse Number:	1	2	3	4	5	1	2	3	4	5	1	2	3	4	5	Mouse Number:	1	2	3	4	5	1	2	3	4	5	1	2	3	4	5
		52.2	49.4	45.7	44.4	57.3	13.8	23.4	19.2	22.3	19.6	50.2	50.5	41.3	50.2	42.5		27.9	25	23.1	41.8	29.8	11.1	16.1	15.7	12.8	17.3	38.4	52.4	31.8	46.5	41.1
	Frequency of Spleen CD62L-CD44+ OT1s by FACS																Frequency of TDLN CD62L-CD44+ OT1s by FACS
	Treatment Group:	sgOlf					sgSocs1					sgPD-1					Treatment Group:	sgOlf					sgSocs1					sgPD-1
	Mouse Number:	1	2	3	4	5	1	2	3	4	5	1	2	3	4	5	Mouse Number:	1	2	3	4	5	1	2	3	4	5	1	2	3	4	5
		8.9	9.76	11.3	11.7	8.51	13	10.7	11.7	11.8	12.5	10.8	8.96	11.5	8.32	14.2		27.5	36	39.7	17.4	31.3	15.8	9.92	10.4	10.3	12	19.5	6.12	21.6	9.3	10.4
	Frequency of Spleen CD62L-CD44- OT1s by FACS																Frequency of TDLN CD62L-CD44- OT1s by FACS
	Treatment Group:	sgOlf					sgSocs1					sgPD-1					Treatment Group:	sgOlf					sgSocs1					sgPD-1
	Mouse Number:	1	2	3	4	5	1	2	3	4	5	1	2	3	4	5	Mouse Number:	1	2	3	4	5	1	2	3	4	5	1	2	3	4	5
		1.49	1.87	1.69	1.23	0.99	0.34	1.13	0.71	0.47	0.62	1.59	1.43	2.25	1.14	2.21		8.72	4.63	10.4	2.41	6.62	4.07	3.53	4.07	7.45	6.31	3.95	3.9	7.21	4.02	5.54
	Frequency of Tumor CD62L+CD44+ OT1s by FACS
	Treatment Group:	sgOlf					sgSocs1					sgPD-1
	Mouse Number:	1	2	3	4	5	1	2	3	4	5	1	2	3	4	5
		0.064	0.54	0.37	0.5	0.12	0.069	0.22	0.17	0.018	0.21	0.25	2.11	1.88	0.61	0.63
	Frequency of Tumor CD62L+CD44- OT1s by FACS
	Treatment Group:	sgOlf					sgSocs1					sgPD-1
	Mouse Number:	1	2	3	4	5	1	2	3	4	5	1	2	3	4	5
		17.9	28.2	31.1	44.5	22	23.6	70.4	17	22.7	65.2	18.4	29	87.5	47.9	91.9
	Frequency of Tumor CD62L-CD44+ OT1s by FACS
	Treatment Group:	sgOlf					sgSocs1					sgPD-1
	Mouse Number:	1	2	3	4	5	1	2	3	4	5	1	2	3	4	5
		0.24	2.56	1.65	1.4	0.92	0.084	0.019	0.62	0.071	0.12	0.86	6.24	0.16	0	0.01
	Frequency of Tumor CD62L-CD44- OT1s by FACS
	Treatment Group:	sgOlf					sgSocs1					sgPD-1
	Mouse Number:	1	2	3	4	5	1	2	3	4	5	1	2	3	4	5
		81.8	68.7	66.9	53.6	77	76.3	29.4	82.2	77.2	34.5	80.5	62.7	10.5	51.5	7.45
Figure 3D	Frequency of Slamf6+CD39- OT1s by FACS
	Treatment Group:	sgOlf					sgSocs1					sgPD-1
	Mouse Number:	1	2	3	4	5	1	2	3	4	5	1	2	3	4	5
		2.99	1.22	3.57	1.93	0.89	4.13	1.33	2.33	1.85	2.54	5.7	2.19	0.58	5.77	0.58
	Frequency of Slamf6-CD39+ OT1s by FACS
	Treatment Group:	sgOlf					sgSocs1					sgPD-1
	Mouse Number:	1	2	3	4	5	1	2	3	4	5	1	2	3	4	5
		27.8	4.11	8.68	3.5	6.2	40.6	57.5	57.2	27.3	46.1	21.12	8.99	6.6	8.37	16.29
Figure 3E	MFI of PD-1 on Slamf6+CD39- OT1s by FACS
	Treatment Group:	sgOlf					sgSocs1					sgPD-1
	Mouse Number:	1	2	3	4	5	1	2	3	4	5	1	2	3	4	5
		1495	2323	2089	2159	3278	1925	1975	1166	1194	1908	312	365	1115	469	1251
	MFI of PD-1 on Slamf6-CD39+ OT1s by FACS
	Treatment Group:	sgOlf					sgSocs1					sgPD-1
	Mouse Number:	1	2	3	4	5	1	2	3	4	5	1	2	3	4	5
		1721	2925	2983	3149	3119	2697	3000	1972	1324	3253	378	637	2679	1161	1858
	MFI of CD62L on Slamf6+CD39- OT1s by FACS
	Treatment Group:	sgOlf					sgSocs1					sgPD-1
	Mouse Number:	1	2	3	4	5	1	2	3	4	5	1	2	3	4	5
		2600	3717	3820	4845	2419	4414	3551	3537	2620	5404	2794	3120	3926	3687	4764
	MFI of CD62L on Slamf6-CD39+ OT1s by FACS
	Treatment Group:	sgOlf					sgSocs1					sgPD-1
	Mouse Number:	1	2	3	4	5	1	2	3	4	5	1	2	3	4	5
		149	78.6	124	351	167	193	1028	191	251	884	1242	1696	2619	2204	2919
Figure 3F	Frequency of Foxp3+ CD4s in tumor by FACS
	Treatment Group:	sgOlf					sgSocs1					sgPD-1
	Mouse Number:	1	2	3	4	5	1	2	3	4	5	1	2	3	4	5
		1.04	0.37	1.49	0.64	1.69	0.53	0.25	0.28	0.76	0.19	1.57	1.69	0.64	2.45	0.44
	Ratio of OT1 / Foxp3+ Tregs in tumor
	Treatment Group:	sgOlf					sgSocs1					sgPD-1
	Mouse Number:	1	2	3	4	5	1	2	3	4	5	1	2	3	4	5
		6.44239	3.05331	1.55166	1.39463	0.443278	16.4513	41.6029	57	13.0563	36.0137	4.12162	2.85743	6.00236	1.45902	24.8543

### Sheet: Figure 6
Figure 6B	Donor & Experiment	SOCS1 Editing
		TIL	KSQ-001
	D3531 CPD20039	0.014548	99.3738
	D3929 CPD20039	0.01201	99.0842
	D5244 LJW210701	1.30239	97.27
	D3239 LJW210701	0.008603	81.16
	D5746 06Mar20	N/A	89
	D3753 06Mar20	N/A	79
	D6255 06Mar20	N/A	82
	D3239 06Mar20	N/A	89
	D5746 20200114ACT	N/A	75.353
	D3291 20200114ACT	N/A	53.4631
	D2777 20200114ACT	N/A	80.7416
	D6204 20200114ACT	N/A	84.788
	D3239 20200114ACT	N/A	78.4028
	D3239 MAB20007	0.0947	99.337
	D3399 MAB20007	0.066	98.84
	D6880 MAB20007	0.0639	99.7964
	D3239 MAB20020	0.009803	92.9214
	D3753 MAB20020	0.016704	99.7793
	D6138 MAB20020	0.00995	99.3497
	D3239 LJW20020	0.0115493	80.5266
	D5746 LJW20020	0.023629	99.5943
	D6755 LJW20020	0.017596	98.7366
	D3531 LJW201102	0.0113	70.4316
	D3753 LJW211001	0.0943115	98.7715
	D4673 LJW211001	0	89.9951
	D6138 LJW211001	0.0481812	97.7186
Figure 6C	Donor & Experiment	SOCS1 Protein Quantification
		TIL	KSQ-001
	D3531 CPD20039	100	5.9
	D3929 CPD20039	100	0.000344636
	D5244 CPD20039	100	8.57348
	D3239 CPD20013	100	1.62314
	D3753 CPD20013	100	7.71033
Figure 6D	Donor & Experiment	IFNg Production
		TIL	KSQ-001
	D5244 LJW210701	1164.71	2019.63
	D3239 LJW210701	3173.8	4772.49
	LJW211001 D3753	1875.81	3827.98
	LJW211001 D4673	1677.56	1908.21
	LJW211001 D6138	723.903	906.367
Figure 6E	Donor & Experiment	IFNg Production
		TIL	KSQ-001
	w/o MHC ab
	D3239 LJW210701	21.9018	148.63
	D3753 LJW211001	86.0232	818.789
	D6138 LJW211001	196.705	388.786
	with MHC ab
	D3239 LJW210701	13.7123	106.99
	D3753 LJW211001	17.4201	27.3116
	D6138 LJW211001	35.3039	60.353
Figure 6G	Donor & Experiment	pSTAT4 MFI
		TIL	KSQ-001
	IL-12 Stim
	D3531 CPD20039	614	921
	D3929 CPD20039	1005	2010
	D5244 LJW210701	511	684
	D3239 LJW210701	1083	1374
	LDR#1 D5898	1280	1577
	D3753 LJW211001	643	882
	D4673 LJW211001	747	826
	D6138 LJW211001	794	978
	D005_P LJW210805	874	909
	D005_LN LJW210805	1050	1051
	D002_LN LJW210805	399	495
	No IL-12
	D3531 CPD20039	258	286
	D3929 CPD20039	295	380
	D5244 LJW210701	202	242
	D3239 LJW210701	222	262
	LDR#1 D5898	386	479
	D3753 LJW211001	301	293
	D4673 LJW211001	242	241
	D6138 LJW211001	306	296
	D005_P LJW210805	165	165
	D005_LN LJW210805	176	172
	D002_LN LJW210805	162	148

### Sheet: Figure 7
Figure 7A	Frequency of hCD45+ cells in blood											Frequency of hCD4/CD8 T cells in blood:
	Treatment Group:	10x10e6 D5244 TIL					10x10e6 D5244 KSQ-001					Treatment Group:	10x10e6 D5244 TIL					10x10e6 D5244 KSQ-001
	Mouse:	1	2	3	4	5	1	2	3	4	5	Mouse:	1	2	3	4	5	1	2	3	4	5
	Measurement Day											Marker:
	7	0	0	0.56	2.86	0	0.36	1.33	6.32	0	2.54	CD4	40	8.33	67.4	73.2	73.1	10	5.72	3.18	9.29	12.1
	14	0.14	0.28	2.48	0.64	0.7	13.2	1.47	95.3	80.1	10.6	CD8	60	75	29.6	24.4	25	82.6	91	87.6	84.4	83.3
	21	0.4	0.25	10.6	5.27	0.99	89.5	21.8	97.7	97.6	97.1
Figure 7B	Frequency of hCD45+ cells in blood
	Treatment Group:	20x10e6 GRR1 TIL					20x10e6 GRR1 KSQ-001
	Mouse:	1	2	3	4	5	1	2	3	4	5
	Measurement Day
	14	1.48	10.4	8.13	6.9	7.08	20.1	22.8	34	31.9	17
Figure 7C	Frequency of hCD45+ cells in blood
	Treatment Group:	10x10e6 GRR1 TIL					10x10e6 GRR1 KSQ-001					10x10e6 GRR1 TIL					10x10e6 GRR1 KSQ-001
	Mouse Strain:	NSG					NSG					hIL-15 NOG					hIL-15 NOG
	Mouse:	1	2	3	4	5	1	2	3	4	5	1	2	3	4	5	1	2	3	4	5
	Measurement Day
	14	2.21	4.51	3.37	2.41	4.94	1.23	5.35	13.5	7.58	11.2	21.8	21.5	6.79	21.5	25.7	50.1	43.7	40.5	49.3	40.9
Figure 7G	Tumor Volume (mm3)
	Treatment Group:	No Treatment					Melanoma D3239 TIL					Melanoma D3239 KSQ-001
	Mouse:	1	2	3	4	5	1	2	3	4	5	1	2	3	4	5
	Measurement Day
	0	171.63	190.51	199.28	204.55	216.95	176.48	185.37	196.32	202.2	226.2	183.3	190.19	198.72	204.46	212.29
	3	181.31	181.82	197.54	260.19	277.5	195.37	311.02	190.53	288.21	272.31	145.68	108.86	206.02	271	120.3
	5	216	204.59	272.2	383.6	386.43	182.28	329.86	199.04	242.66	197.49	114.98	186.5	212.63	192.12	118.51
	7	245.11	252.95	285.12	364.95	387.19	218.33	397.59	171.26	328.46	327.47	176.6	194.17	190.36	161.06	141.73
	11	338	342.02	695.84	703.56	763.13	263.37	409.63	224	341.51	305.38	248.18	228.02	270.7	166.3	195.21
	14	396.23	602.02	936.33	1245.24	810.28	374.9	662.27	406.51	422.62	824.69	398.91	276.34	267.05	307.43	353.08
	17	435.31	943.29	1720.13	1543.35	1383.54	457.56	791.84	492.77	670.69	740.84	497	471.32	307.37	585.88	344.44
	19	709.21	1172.86	1726.28	1241.34	2236.38	472.47	735.61	573.32	649.36	841.15	455.84	391.89	302.63	487.03	480
	21	816.36	1111.75	1826.23	1567.89	2491.85	865.9	1139.35	821.35	1137.96	1634.94	455.06	717.97	340.17	447.33	495.23
	24	848.91	1347.51	3005.44	2528.29	2599.41	745.42	1709.81	951.64	1529.28	1765.97	354.88	586.46	223.31	421.24	677.07
	26	945.52	1527.97				790.2	1542.25	916.79	1301.03	2155.8	151.46	668.47	146.66	350.89	601.05
	28						1068.41	1640.97	1089.89	1571.59	2625.71	130.02	528.58	118.18	151.05	526.49
	31						1077.47	1567.82	1098.72	1756.62		176.98	466.5	100.03	257.5	500.7
	33						1220.51	2673.83	1210.84	1885.33		40.9	499.78	72.92	179.03	421.77
	Tumor Volume (mm3)
	Treatment Group:	No Treatment					NSCLC D5244 TIL					NSCLC D5244 KSQ-001
	Mouse:	1	2	3	4	5	1	2	3	4	5	1	2	3	4	5
	Measurement Day
	0	160.7	190.7	202.3	212.2	230.5	170.4	186.2	193.9	204.3	238.8	179.6	186.6	194.5	204.4	216.4
	4	212.68	208.4	499.98	311.11	122.16	110.15	224.6	410.42	196.72	277.07	151.13	217.86	128.72	129.42	170.54
	7	272.56	188.88	387.14	451.58	254.79	180.74	265.59	609.36	348.82	285.83	205.08	327.7	185.23	273.98	194.9
	12	388.22	420.2	1356.46	1318.09	497.67	353.08	494.03	1024.75	791.42	469.73	409.28	506.52	228.54	427.84	336.21
	15	550.62	568.78	1938.23	1979.26	580.92	524.69	583.09	1960.79	1032.33	762.32	358.65	584.71	132.81	316.58	212.34
	18	787.37	768.34	2085.14	2353.13	685.75	698.53	805.21	2214.8	1493.57	863.71	497.55	572.09	194.8	316.98	212.18
	21	1289.14	1167.94	2398.22	3200.41	854.17	971.44	1169.45	3184.38	1699.2	930.09	402.58	988.24	151.67	280.71	310.93
	25	1497.07	1471.28	4233.37		1257.96	1474.06	1446.6		2583.03	1864.14	396.18	680.63	190.41	296.82	330.21

### Sheet: Figure S1
Figure S1A	B16-Ova Tumor Volume mm3
	Treatment Group:	sgOlf						sgPD-1
	Mouse Number:	1	2	3	4	5	6	1	2	3	4	5	6	7	8	9
	Measurement Day
	0	70.6	82.6	94.1	98.2	102.1	104	71.9	78.1	95.5	98.6	102.3	105.3	116.3	119.5	130.5
	4	139.29	104.64	320.91	131.08	192.89	362.6	96.75	56.67	34.51	109.36	234.36	109.52	52.91	113.14	212.32
	7	135.98	243.52	472.75	114.48	480.26	740.17	89.36	32.45	17.18	65.03	301.58	133.83	121.21	147.68	274.36
	11	583.25	428.36	1584.96	152.13	1078.14	1014.99	51.44	55.63	49.65	62.39	461.54	102.73	45.11	139.38	385.61
	14	646.73	747.94	1768.64	155.56	1635.38	1517.71	41.17	83.79	43.28	121.04	785.21	0	0	163.76	174.7
	18	1902.29	1130.97	3935.88	320.44	2841.26	2777.47	32.42	49.34		130.13	303.15	87.63	118.72	283.47	126.43
Figure S1B	MC38-gp100 Tumor Volume mm3
	Treatment Group:	sgOlf									sgPD-1
	Mouse Number:	1	2	3	4	5	6	7	8	9	1	2	3	4	5	6	7	8	9
	Measurement Day
	0	70.5	81	83.7	85.5	88.4	90.7	94	98.5	128.6	70.5	77.7	83.9	86	88.6	91	94.4	98.8	105.1
	4	103.88	105.72	122.06	118.68	113.87	135.71	110.41	124.15	132.64	111.18	143.72	126.17	128.38	107.08	124.9	101.35	142.93	124.98
	7	143.19	196.2	135.3	218.16	173.44	221.88	144.77	151.5	172.88	152.85	182.37	133.52	138.99	175.44	213.75	123.54	205.9	163.6
	11	236.59	241.89	207.09	284.78	286.41	346.8	265.53	258.09	287.4	242.63	211.99	181.3	231.95	276.15	312.17	199.15	321.94	218.81
	14	268.22	331.93	303.64	405.81	369.3	576.57	355.93	279.04	471.48	476.1	479.58	211.9	418.57	489.47	607.13	449.01	385.48	300.91
	18	502.92	590.31	600.88	803.64	730.49	945.94	482.57	436.73	974.21	632.07	508.7	293.11	659.43	585.89	728.24	569.95	991.04	574.16
	21	729.86	743.22	775.67	1155.46	1061.18	2280.79	1658.69	641.39	2296.97	1128.17	1205.01	401.19	1025.83	1242.89	1402.22	1752.25	2438.48	793.59

### Sheet: Figure S2
Figure S2B	Frequency of Va2/Vb5.1 in blood by FACS on Day 21
	Treatment Group:	sgOlf	sgSocs1
	Mouse Number:
	1	3.89	13.6
	2	5.72	15.7
	3	3.4	16.9
	4	6.34	19
	5	4.07	17.9
	6	2.06	17.5
	7	3.77	21.5
	8	5.85	21.1
	9	5.9	18.9
	10	2.06	28
Figure S2C	Frequency of CD44+CD62L+ OT1s in blood by FACS on Day 21
	Treatment Group:	sgOlf	sgSocs1
	Mouse Number:
	1	58.8	60.6
	2	71.9	47.6
	3	55.2	77
	4	52	55
	5	49.5	69.9
	6	28.1	82.8
	7	55.1	81.8
	8	69.6	66.6
	9	60.4	56.4
	10	31	79.6

### Sheet: Figure S3
Figure S3B		sgOlf					sgSocs1					sgPD-1
	Mouse number	1	2	3	4	5	1	2	3	4	5	1	2	3	4	5
	Frequency:
	mMDSCs	3.32	7.95	5.97	7.96	9.64	3.24	3.53	1.72	2.5	5.74	1.49	1.14	6.27	1.76	7.08
	Neutrophils	0.62	0.47	0.11	0.35	0.4	1.19	2.8	0.4	1.27	1.76	0.19	0.55	0.53	0.51	0.84
	cDCs	0.16	0.81	0.31	0.19	0.53	0.12	0.054	0.046	0.16	0.046	0.08	0.12	0.11	0.17	0.046
	CD11b+ NKs	4.07	3.33	6.59	4.09	8.33	3.78	2.49	2.54	3.56	2.84	6.45	9.41	3.72	5.08	2.28
	CD11b- NKs	0.22	0.61	0.84	0.15	0.17	0.00499	0	0.00699	0.00948	0.00153	0.046	0.00623	0.00231	0	0
	CD103+ DCs	1.07	1.73	1.07	1.43	1.12	0.52	0.38	0.74	0.48	0.51	1.32	0.39	0.51	0.34	0.44
	CD11c- TAMs	7.08	8.49	3.36	4.68	4.29	3.46	4.91	6.49	6.89	2.76	4.99	2.96	3.77	6.41	3.35
	CD11c+ TAMs	7.59	6.07	3.28	3.87	4.28	2.37	2.43	3.87	3.71	2.44	5.61	2.46	4.17	4.48	4

### Sheet: Figure S6
Figure S6F	Donor & Experiment	CD25 MFI
		TIL	KSQ-001
	D3239	3324.71	4195
	D3753	1009.14	1289.86
	D3239 frozen	876.625	1627.06
	D3239 fresh	1805.5	2435.25
	D6138 fresh	1551.5	2068.25
	D3531 CPD20039	938.071	2034.57
	D3929 CPD20039	1228.86	3578.29
	D2_LN LJW210805	499.2	586.6
	D5_P JW210805	446.6	515.2
	D5_LN LJW210805	694.6	1035.4
	D3239 LJW210701	635.6	1416
	D5244 LJW210701	1081.6	2231.2
	D5895 LDR1	584.307	230.979
	D3753 LJW211001	140.475	183.18
	D4673 LJW211001	73.983	111.694
Figure S6G	Percent Editing Efficiency
	sgOlf	u728
	53	75
	57	53
	64	81
	42	85
	62	78
		IFNg pg/ml
	µg/ml anti-CD3	sgOlf					u728
	100	17424.2	11013	10032.4	3728.86	11031.6	29608.6	36900.1	26723.4	17205	22680.1
	30	13863.9	8918.38	6369.16	2354.86	10180.9	20873.2	36573.7	21407.9	17799.9	18699.5
	10	6431.28	4160.99	2663.36	2055.04	3050.56	9079.98	19062.4	8684.52	6752.94	5837.95
	3	2543.82	1796.82	902.904	347.844	1066.33	5227.56	4203.43	7712.13	3277.17	4446.27
	1	1240.46	767.938	422.69	213.83	229.081	2747.56	2057.44	1142.27	909.647	422.115
	0	448.691	47.6018	38.7979	86.0164	24.213	306.724	141.811	402.928	183.969	64.253

### Sheet: Figure S7
Figure S7A	%pSTAT5
	Donor & Experiment	TIL	KSQ-001
	D3239 Exp6 (Mel, Fresh, S)	56	48
	D6138 Exp6 (Mel, Fresh, S)	49	40
	D3531 Exp7 (NSCLC, Frozen, L)	48.8	26.5
	D3929 Exp7 (NSCLC, Frozen, L)	82.8	54.6
	D5244 Exp7 (NSCLC, Frozen, L)	46.9	59.6
	D4267 Exp10 (NSCLC, Frozen, M)	37.9	24
	D4397 Exp10 (NSCLC, Frozen, M)	27.3	26.8
	D6164 Exp10 (Mel, Frozen, M)	16.9	7.46
	D6481 Exp10 (Mel, Frozen, M)	21.8	26.2
Figure S7B	%pSTAT5
	Donor & Experiment	TIL	KSQ-001
	D3239 Exp6 (Mel, Fresh, S)	33	27
	D6138 Exp6 (Mel, Fresh, S)	17	14
	D3531 Exp7 (NSCLC, Frozen, L)	31.1	17.3
	D3929 Exp7 (NSCLC, Frozen, L)	64.3	40.5
	D5244 Exp7 (NSCLC, Frozen, L)	33.3	43
Figure S7C	%pSTAT5
	Donor & Experiment	TIL	KSQ-001
	D8706 Pan-T Exp3 Day7	61.2	73.5
	D5050 Pan-T Exp3 Day7	49.4	66.8
	D0205 Pan-T Exp3 Day7	55.3	65.1
Figure S7D	%pSTAT5
	Donor & Experiment	TIL	KSQ-001
	D8706 Pan-T Exp2 Day13	60.4	63.4
	D5050 Pan-T Exp2 Day13	54.2	57.6
	D0205 Pan-T Exp2 Day13	70	59.8
Figure S7F	Tumor Killng EC50
	Donor & Experiment	TIL	KSQ-001
	3531 (CPD20039) NSCLC-100M	9.8	4.17
	3929 (CPD20039) NSCLC-100M	7.4	10.08
	5244 (CPD20039) NSCLC-100M	10.77	4.392
	3753 (LJW211001) mel-100M	31.3	11.3
	4673 (LJW211001) mel-100M	31.78	14.99
	6138 (LJW211001) mel- 100M	16.56	12.2
	D002	19.15	9.448
	D005 (LN)	4.094	2.853
	D005 (PT)	13.23	5.643
	D003	30.2	38.7
	3239 (LJW210701) mel	19.8	16
	5244 (LJW210701)	16.2	5.4
	3942 (Design 1)-small scale	14.8	12.82
	4087 D1-small scale	12.7	12.67
	3829 OT-small scale	18.66	6.889
	5244 OT-small scale	20.28	15.23
	6755 OT-small scale	16.2	18.94
	D005 OT-small scale	8.5	2.928
	D013 OT-small scale	6.362	4.158
	D0820 RNP titration-small scale	6.229	7.731
	D3829 RNP titration-small scale	4.288	16.81
	D005 RNP titration-small scale	9.909	7.301
